# Nanopore-only assembly and methylation profiling of *Arabidopsis thaliana* across chemistries, basecalling models and assembly workflows

**DOI:** 10.1101/2024.11.13.623402

**Authors:** Samuel Martin, Ned Peel, Darren Heavens, Yuxuan Lan, Naomi Irish, Samuel T. Horsfield, Michael Giolai, Matthew D. Clark, Richard M. Leggett

## Abstract

Over the past decade, nanopore sequencing has progressed rapidly through advances in flow cell chemistry, library preparation, basecalling algorithms and base-modification detection. These developments have increased both throughput and read accuracy, making nanopore-only sequencing increasingly practical for eukaryotic genome assembly and direct detection of DNA methylation. Here, we present nanopore sequencing data, genome assemblies, and methylation analysis for the Columbia (Col-0) accession of the model plant *Arabidopsis thaliana* and assess how successive improvements in the nanopore sequencing platform have affected read accuracy and assembly quality. Data from earlier R9.4.1 and R10.4 flow cells were sufficient to generate nanopore-only multi-megabase and chromosome-arm scale assemblies, with higher reference-alignment identity achieved with the improved R10.4 chemistry. Super-accuracy rebasecalling increased read quality in both datasets and markedly improved assembly identity and gene completeness. Methylation calls obtained directly from nanopore signal were strongly concordant with a published bisulphite sequencing dataset at shared covered sites, with Pearson’s r values of 0.93 and 0.96 for the R9.4.1 and R10.4 datasets, respectively. To assess current nanopore assembly performance, we additionally analysed 14.3 Gb R10.4.1 simplex reads, basecalled with a super-accuracy model and assembled using hifiasm, a contemporary long-read de novo assembler. This produced a five-contig nuclear assembly of 134.93 Mb, with each contig corresponding to one of the five *Arabidopsis* nuclear chromosomes. The assembly recovered 99.9% complete BUSCO genes and showed 99.98% one-to-one alignment identity to TAIR12, with three chromosomes assembled telomere-to-telomere. These results provide an empirical example of how nanopore-only plant genome assembly has improved across successive workflows and demonstrate the value of nanopore data for simultaneous genome assembly and methylation analysis.
