## Supplemental Tables 1-3 for "Nanopore-only assembly and methylation profiling of *Arabidopsis thaliana* across chemistries, basecalling models and assembly workflows": Arabidopsis_Supplementary_Tables.xlsx

### Sheet: Supplementary_Table_S1
Table S1: Effect of polishing on ATRun1 assembly statistics.
Assembly	Polished	Contigs	Total length (Mb)	N50 (Mb)	TAIR10 bases covered (%)	Average alignment identity (%)
Canu	No	128	120.6	10.66	99.73	98.52
Canu	Yes	128	121.89	10.76	99.74	98.88
Flye	No	106	120.72	14.09	99.83	98.97
Flye	Yes	90	120.89	14.12	99.83	98.92
Pomoxis	No	78	123.59	10.06	99.73	98.74
Pomoxis	Yes	78	123.35	10.07	99.72	99.22

### Sheet: Supplementary_Table_S2
Table S2: Effect of additional Racon polishing rounds on the ATRun1 Flye assembly. Both the one-round and four-round Racon treatments were followed by a final Nanopolish step.
Assembly	Contigs	Total length (Mb)	N50 (Mb)	TAIR10 bases covered (%)	Average alignment identity (%)
Flye 1× Racon	90	120.89	14.12	99.83	98.92
Flye 4× Racon	82	120.82	14.12	99.82	98.9

### Sheet: Supplementary_Table_S3
Table S3: Long-read statistics for SUP-basecalled nanopore datasets.
Dataset	Longest read (kbp)	Reads >50 kbp (n)	Reads >50 kbp (%)	Total yield from reads >50 kbp (Gbp)	Approximate coverage from reads >50 kbp (×)
ATRun1	172.9	12197	4.71	0.774	5.7
ATRun2	271.5	45137	6.99	2.834	21
ATRun3	1456.8	63675	9.02	4.104	30.4
